# Mercury contamination of an introduced generalist fish of intermediate trophic level

**DOI:** 10.1101/2022.12.01.518449

**Authors:** D. P. Gedig, M. Hauger, D. A. Armstrong, K. M. Jeffries

## Abstract

Mercury contamination is a global issue because mercury concentrations in aquatic systems are influenced by both natural and anthropogenic pathways, including the burning of fossil fuels and flooding during hydroelectric development. Mercury biomagnifies in aquatic ecosystems, leading to higher concentrations in piscivore fishes than those at lower trophic levels. Here, liver and muscle total mercury (THg) concentrations in black crappie *Pomoxis nigromaculatus* from three lakes in southeastern Manitoba, Canada were related to age, morphology and physiological traits to better understand the dynamics of mercury accumulation in an introduced generalist fish species. Black crappie liver and muscle samples from Big Whiteshell Lake (relatively large lake, 17.5 km^2^; n=30), Caddy Lake (small lake surrounded by wetlands, 3.1 km^2^; n=42) and Lac du Bonnet (river widening influenced by hydroelectric dams, 84.0 km^2^; n=29) were analyzed for THg content. These THg concentrations were then compared to black crappie mercury concentrations in other Canadian water bodies to assess within species relative contamination levels, as well as to mercury concentrations in other freshwater fishes to examine biomagnification. Age and size had strong positive correlations (r≥0.60) with muscle mercury concentrations. No evidence of acute point source contamination was found in the study area when compared to black crappie muscle mercury concentrations in other water bodies, and tissue THg concentration was not correlated with a reduction in gonadosomatic index (GSI) or hepatosomatic index (HSI). Analysis of liver THg in addition to muscle THg revealed the possible impacts of seasonal and ontogenetic differences in diet on exposure. Furthermore, THg analysis of liver and muscle tissue showed how generalist foraging techniques of black crappie may curb the progressively greater mercury exposure and resultant physiological consequences expected from ontogenetic diet shifts from invertebrates to fishes. Although there appeared to be temporally varied levels of mercury exposure (i.e., liver THg) by sex, there was no sex effect observed in long-term accumulation in the muscle. Flood risk is believed to be a key driver of differences in black crappie THg concentrations between lakes in the region. Black crappie bioaccumulated less mercury at age than primary piscivore species in the region. These results will help foster a better understanding of mercury biomagnification in boreal shield lakes within a region impacted by legacy mercury.
