## Supplementary material for "Mercury contamination of an introduced generalist fish of intermediate trophic level": Table S2

### Sheet: Reported
UID	Length_Total	Length_Fork	Mass_Total	Age	Sex	Mass_Liver	Mass_Gonads	Muscle_Hg	Exact_MuscleHg	Liver_Hg	Exact_LiverHg	Method	Lake_ID	Month	Year
BC1189	321	310	612.0	5	M	10.1	5.2	221	221.188	60.9	60.9002	Electrofishing	Caddy	May	2019
BC1190	320	306	603.1	6	F	14.7	25.2	267	266.559	37.2	37.1629	Electrofishing	Caddy	May	2019
BC1194	286	272	426.0	4	F	4.6	15.4	165	165.316	25.0	24.9987	Electrofishing	Caddy	May	2019
BC1196	321	306	626.7	7	F	13.3	41.7	219	218.667	52.7	52.7328	Electrofishing	Caddy	May	2019
BC1198	370	348	835.2	11	F	14.6	47.4	330.	330.119	72.8	72.7731	Electrofishing	Caddy	May	2019
BC1200	344	324	710.0	8	F	16.6	42.9	83.8	83.842	23.9	23.9423	Electrofishing	Caddy	May	2019
BC1202	355	338	760.0	10	M	8.5	2.3	248	247.851	87.5	87.5472	Electrofishing	Caddy	May	2019
BC1203	266	256	310.4	4	M	4	1.8	92.6	92.5626	25.5	25.451	Electrofishing	Caddy	May	2019
BC1205	364	344	811.3	12	M	5.7	5.3	369	369.265	102	101.995	Electrofishing	Caddy	May	2019
BC1206	330	316	661.4	8	F	13.6	38	209	208.93	42.2	42.176	Electrofishing	Caddy	May	2019
BC1207	358	331	802.9	12	F	15	51.2	331	330.8	76.6	76.6382	Electrofishing	Caddy	May	2019
BC1211	373	352	821.2	12	M	11.5	3.8	263	263.094	119	118.804	Electrofishing	Caddy	May	2019
BC1212	324	308	630.2	8	F	12	37.4	215	215.016	53.4	53.4258	Electrofishing	Caddy	May	2019
BC1213	355	337	805.1	13	F	21	43	347	347.107	90.8	90.8054	Electrofishing	Caddy	May	2019
BC1214	339	320	690.2	14	F	13.2	32	270.	270.328	89.4	89.3765	Electrofishing	Caddy	May	2019
BC1217	334	314	708.2	10	F	14.5	42.7	246	246.423	48.3	48.3453	Electrofishing	Caddy	May	2019
BC1218	359	340	767.8	12	F	13.1	54.9	349	348.952	84.4	84.3896	Electrofishing	Caddy	May	2019
BC1221	319	300	562.5	8	M	6.8	4.7	201	200.933	46.2	46.1724	Electrofishing	Caddy	May	2019
BC1223	147	138	45.0	2	U	-9999	-9999	68.8	68.8413	29.0	28.9966	Electrofishing	Caddy	May	2019
BC1224	75	70	5.4	2	U	-9999	-9999	38.4	38.4125	27.6	27.6499	Electrofishing	Caddy	May	2019
BC1225	73	68	5.1	2	U	-9999	-9999	32.6	32.6007	41	40.9665	Electrofishing	Caddy	May	2019
BC1258	324	306	632.2	10	F	13	49	245	244.698	67.3	67.2544	Electrofishing	Caddy	May	2019
BC1262	312	294	576.7	7	F	11.1	39.9	265	264.609	47.6	47.5874	Electrofishing	Caddy	May	2019
BC1266	276	259	377.6	4	M	3.8	1.7	125	124.915	30.6	30.6067	Electrofishing	Caddy	May	2019
BC1267	333	320	689.3	10	F	15.3	58.5	226	226.382	54.9	54.8698	Electrofishing	Caddy	May	2019
BC1273	282	278	425.1	4	F	7.4	22.5	139	138.668	46.9	46.8728	Electrofishing	Caddy	May	2019
BC1274	311	292	545.6	6	F	10.5	33.5	277	276.725	53.0	52.9853	Electrofishing	Caddy	May	2019
BC1275	286	275	432.5	4	F	8.8	24.5	174	173.508	39.2	39.2158	Electrofishing	Caddy	May	2019
BC1280	306	290	512.7	5	F	9.7	30	162	162.03	39.5	39.4815	Electrofishing	Caddy	May	2019
BC1282	138	130	33.3	3	U	-9999	-9999	48.0	47.9991	24.7	24.6625	Electrofishing	Caddy	May	2019
BC1283	75	70	5.2	1	U	-9999	-9999	46.8	46.8039	36	35.7967	Electrofishing	Caddy	May	2019
BC1284	62	58	2.9	1	U	-9999	-9999	43.2	43.1587	< 47	40.9836	Electrofishing	Caddy	May	2019
BC1285	77	72	5.4	1	U	-9999	-9999	40.0	39.9746	33	33.0632	Electrofishing	Caddy	May	2019
BC1286	72	68	3.5	1	U	-9999	-9999	39.8	39.7654	< 41	35.6185	Electrofishing	Caddy	May	2019
BC1287	70	68	3.2	1	U	-9999	-9999	39.4	39.3641	44	44.3759	Electrofishing	Caddy	May	2019
BC1288	62	60	2.2	1	U	-9999	-9999	51.4	51.3873	35	34.9462	Electrofishing	Caddy	May	2019
BC1289	77	74	5.6	1	U	-9999	-9999	62.0	61.952	37	37.2743	Electrofishing	Caddy	May	2019
BC1290	68	64	3.9	1	U	-9999	-9999	45.2	45.1511	32	31.9863	Electrofishing	Caddy	May	2019
BC1291	70	67	3.4	1	U	-9999	-9999	43.0	42.9845	< 34	27.0806	Electrofishing	Caddy	May	2019
BC1292	74	72	4.4	1	U	-9999	-9999	41.4	41.3678	< 45	28.7574	Electrofishing	Caddy	May	2019
BC1294	118	110	19.5	2	U	-9999	-9999	57.8	57.7527	30.3	30.3302	Electrofishing	Caddy	May	2019
BC1296	136	126	31.0	2	U	-9999	-9999	50.6	50.6025	27.3	27.31	Electrofishing	Caddy	May	2019
BC1692	372	360	858.8	7	F	8.9	22.7	176	175.504	110.	109.506	Trap_net	BWS	August	2019
BC1693	360	348	757.3	6	M	4.4	0.5	93.6	93.5534	105	104.66	Trap_net	BWS	August	2019
BC1694	370	354	743.9	7	F	5.8	7.4	101	100.959	83.0	83.0427	Trap_net	BWS	August	2019
BC1695	380	366	956.8	8	F	7	11.1	170.	170.002	102	102.155	Trap_net	BWS	August	2019
BC1696	366	352	856.4	8	F	10.8	16.2	128	127.768	112	111.746	Trap_net	BWS	August	2019
BC1697	365	350	852.1	8	F	6.5	24.9	125	125.254	92.3	92.3078	Trap_net	BWS	August	2019
BC1699	111	106	18.7	2	U	-9999	-9999	11	10.9214	21.4	21.3884	Trap_net	BWS	August	2019
BC1700	112	107	20.3	2	U	-9999	-9999	7.2	7.23568	21.5	21.451	Trap_net	BWS	August	2019
BC1701	130	122	33.7	2	U	-9999	-9999	8.6	8.8899	23.5	23.5188	Trap_net	BWS	August	2019
BC1703	106	100	17.6	2	U	-9999	-9999	< 21.5	19.0097	29.1	29.1041	Trap_net	BWS	August	2019
BC1705	331	320	592.4	6	M	2.6	0.7	81.6	81.5575	166	165.744	Trap_net	BWS	August	2019
BC1706	356	342	753.6	7	F	5.8	5.5	91.8	91.7848	88.1	88.1212	Trap_net	BWS	August	2019
BC1707	309	298	490.8	4	M	2.7	0.6	58.3	58.3443	88.7	88.7382	Trap_net	BWS	August	2019
BC1708	344	332	638.2	7	M	3.2	0.5	111	110.726	148	147.552	Trap_net	BWS	August	2019
BC1709	332	316	539.3	6	M	3.3	0.9	60.7	60.6933	126	125.929	Trap_net	BWS	August	2019
BC1713	341	323	621.2	7	M	3.9	0.4	91.1	91.0508	89.3	89.2876	Trap_net	BWS	August	2019
BC1714	278	268	384.9	3	M	3.7	0.5	28.6	28.6016	249	249.227	Trap_net	BWS	August	2019
BC1715	110	100	21.0	2	U	-9999	-9999	< 20.3	16.3148	52.4	52.4396	Trap_net	BWS	August	2019
BC1716	325	312	600.6	8	F	4.7	6.8	70.6	70.5543	104	104.248	Trap_net	BWS	August	2019
BC1717	362	349	751.7	8	F	7.3	8.4	155	155.267	88.3	88.2924	Trap_net	BWS	August	2019
BC1718	357	342	793.0	6	F	6.4	6.7	51.7	51.7336	76.2	76.2246	Trap_net	BWS	August	2019
BC1719	346	333	699.9	7	F	5.7	5.7	75.2	75.1894	91	91.021	Trap_net	BWS	August	2019
BC1720	368	352	776.8	8	F	7.1	8.4	96.7	96.7393	99.6	99.5658	Trap_net	BWS	August	2019
BC1721	370	352	849.9	8	M	7.1	1	48.1	48.059	114	114.064	Trap_net	BWS	August	2019
BC1722	375	360	839.4	7	F	10.1	11.2	251	250.914	146	146.338	Trap_net	BWS	August	2019
BC1723	364	349	792.2	7	F	4.6	7.6	180.	179.536	107	107.173	Trap_net	BWS	August	2019
BC1724	345	328	711.0	6	M	5.9	1.5	75.5	75.5277	87.4	87.4332	Trap_net	BWS	August	2019
BC1725	342	328	650.5	7	F	5.1	6	68.5	68.4958	98.1	98.0925	Trap_net	BWS	August	2019
BC1726	382	370	987.7	8	F	8.9	8.8	103	102.56	88.3	88.3064	Trap_net	BWS	August	2019
BC1727	332	316	635.5	6	F	7	7.4	83.5	83.5184	46.5	46.5066	Trap_net	BWS	August	2019
BC1728	214	210	165.5	3	M	-9999	-9999	83.4	83.4342	70.2	70.2097	Gill_net	LdB	September	2019
BC1729	288	282	415.7	6	F	4.8	4.7	129	129.258	113	112.876	Gill_net	LdB	September	2019
BC1730	252	244	265.3	6	F	2.4	3.3	101	101.485	51.2	51.2039	Gill_net	LdB	September	2019
BC1731	241	230	229.3	-9999	M	2.3	0.5	111	110.925	61.9	61.8729	Gill_net	LdB	September	2019
BC1732	261	252	284.4	4	M	2.5	-9999	132	132.489	62.9	62.866	Gill_net	LdB	September	2019
BC1733	268	260	293.3	4	F	4	5.8	101	100.618	63.8	63.7875	Gill_net	LdB	September	2019
BC1734	254	243	250.8	5	F	3.2	4.5	120.	120.019	51.1	51.0984	Gill_net	LdB	September	2019
BC1735	321	314	512.9	7	F	5.2	7.9	259	259.131	81.2	81.2135	Gill_net	LdB	September	2019
BC1736	222	212	176.1	3	F	2.4	3.4	84.7	84.7007	70.6	70.6305	Gill_net	LdB	September	2019
BC1737	236	214	193.5	3	M	3.9	-9999	108	108.394	73.9	73.8987	Gill_net	LdB	September	2019
BC1738	252	242	248.8	4	F	2.9	4.3	107	106.904	70.7	70.7492	Gill_net	LdB	September	2019
BC1739	259	247	275.8	4	F	3.6	4.2	120.	120.149	96.1	96.1158	Gill_net	LdB	September	2019
BC1740	272	262	316.0	5	F	4.5	4.7	128	128.189	84.8	84.8018	Gill_net	LdB	September	2019
BC1741	228	224	188.8	3	M	2.8	2.3	85	85.0371	70.8	70.8181	Gill_net	LdB	September	2019
BC1742	190	184	105.2	2	F	2.5	2.3	61.4	61.4036	73.2	73.1519	Gill_net	LdB	September	2019
BC1743	262	252	305.5	4	F	2.3	5.1	122	121.61	63.0	62.9502	Gill_net	LdB	September	2019
BC1744	263	250	303.5	5	M	-9999	-9999	155	155.466	84.3	84.2722	Gill_net	LdB	September	2019
BC1745	284	276	353.4	6	M	4.2	3.6	149	148.557	74.5	74.4972	Gill_net	LdB	September	2019
BC1747	244	232	220.8	4	F	3.9	3.9	119	118.748	75.5	75.4983	Gill_net	LdB	September	2019
BC1748	261	252	282.0	4	M	3.9	3.1	116	115.86	61.2	61.1738	Gill_net	LdB	September	2019
BC1749	246	242	223.1	4	M	3.8	3	111	111.32	90.1	90.0626	Gill_net	LdB	September	2019
BC1750	233	223	192.6	3	F	3.8	4.6	80.2	80.1529	56.3	56.3101	Gill_net	LdB	September	2019
BC1751	277	266	325.0	5	M	4.8	3.6	175	175.256	69.2	69.2437	Gill_net	LdB	September	2019
BC1752	302	298	432.2	5	M	4.3	1.5	131	131.079	79.1	79.0695	Gill_net	LdB	September	2019
BC1753	270	256	308.9	5	F	5.3	6.1	114	114.088	61.1	61.1175	Gill_net	LdB	September	2019
BC1754	261	248	282.3	4	M	3.2	1.8	116	115.999	53.5	53.4634	Gill_net	LdB	September	2019
BC1755	230	212	183.0	4	M	2.3	1.6	77.9	77.941	36.2	36.2337	Gill_net	LdB	September	2019
BC1756	226	204	167.5	-9999	F	-9999	1.8	81.1	81.0951	57.1	57.0711	Gill_net	LdB	September	2019
BC1757	250	240	218.3	4	F	1.8	2	95.9	95.8755	56.5	56.5114	Gill_net	LdB	September	2019
